# The reparative immunologic consequences of stem cell transplantation as a cellular therapy for refractory Crohn’s disease

**DOI:** 10.1101/2024.05.30.596699

**Authors:** Daniela Guisado, Sayali Talware, Xiaoli Wang, Andrew Davis, Elbek Fozilov, Aaron Etra, Jean-Frederic Colombel, Christoph Schaniel, Christopher Tastad, John E. Levine, James L. M. Ferrara, Ling-Shiang Chuang, Ksenija Sabic, Shishir Singh, Bridget K. Marcellino, Ronald Hoffman, Judy Cho, Louis J. Cohen

**Affiliations:** Division of Gastroenterology, Department of Medicine, Icahn School of Medicine at Mount Sinai, New York, NY, 10029, USA; Icahn Genomics Institute, Icahn School of Medicine at Mount Sinai, New York, NY, 10029, USA; Division of Pediatric Gastroenterology, Department of Pediatrics, Ichan School of Medicine at Mount Sinai, New York, NY, 10029, USA; Division of Hematology and Medical Oncology, Department of Medicine, Ichan School of Medicine at Mount Sinai, New York, NY, 10029, USA; Tisch Cancer Institute, Ichan School of Medicine at Mount Sinai, New York, NY, 10029, USA; Institute for Regenerative Medicine, Ichan School of Medicine at Mount Sinai, New York, NY, 10029, USA; Black Family Stem Cell Institute, Ichan School of Medicine at Mount Sinai, New York, NY, 10029, USA; Department of Pathology, Molecular and Cell Based Medicine, Icahn School of Medicine at Mount Sinai, New York, NY, 10029, USA; The Charles Bronfman Institute for Personalized Medicine, Icahn School of Medicine at Mount Sinai, New York, NY, 10029, USA

**Keywords:** Crohn’s Disease, Hematopoietic stem cells, Stem cell transplant, Macrophage, Autoimmune disease

## Abstract

**Background:** Treatment strategies for Crohn’s disease (CD) suppress diverse inflammatory pathways but many patients remain refractory to treatment. Autologous hematopoietic stem cell transplantation (SCT) has emerged as a therapy for medically refractory CD. SCT was developed to rescue cancer patients from myelosuppressive chemotherapy but its use for CD and other immune diseases necessitates reimagining SCT as a cellular therapy that restores appropriately responsive immune cell populations from hematopoietic progenitors in the stem cell autograft (i.e. immune “reset”). Here we present a paradigm to understand SCT as a cellular therapy for immune diseases and reveal how SCT re-establishes cellular immunity utilizing high-dimensional cellular phenotyping and functional studies of the stem cell grafts.

**Methods:** Immunophenotyping using CyTOF, single cell RNA sequencing (scRNA-seq) and T cell receptor (TCR) sequencing was performed on peripheral blood and intestinal tissue samples from refractory CD patients who underwent SCT. The stem cell graft from these patients was analyzed using flow cytometry and functionally interrogated using a murine model for engraftment.

**Results:** Our study revealed a remodeling of intestinal macrophages capable of supporting mucosal healing that was independently validated using multimodal studies of immune reconstitution events including CyTOF and scRNA-seq. Functional interrogation of hematopoietic stem cells (HSCs) using a xenograft model demonstrated that HSCs shape the timing of immune reconstitution, the selected reconstitution of specific cell lineages and potentially the clinical efficacy of SCT.

**Conclusions:** These studies indicate that SCT serves as a myeloid-directed cellular therapy re-establishing homeostatic intestinal macrophages that support intestinal healing and suggest refractory CD evolves from impairment of restorative functions in myeloid cells. Furthermore, we report heterogeneity among HSCs from CD patients which may drive SCT outcomes and suggests an unrecognized impact of CD pathophysiology on HSC in the marrow niche.
