## Supplementary Table 3 for "The reparative immunologic consequences of stem cell transplantation as a cellular therapy for refractory Crohn’s disease"

### Sheet: Myeloid Cluster WikiPathways
Cluster	Term	P-value	Odds Ratio	Combined Score	Genes
0	Spinal Cord Injury WP2431	1.18e-12	20.196	554.772	CXCL8;ANXA1;PTGS2;TNF;CXCL2;AIF1;RHOA;ICAM1;FKBP1A;CXCL10;ZFP36;IL1B;VIM
0	Network Map Of SARS CoV 2 Signaling Pathway WP5115	1.75e-11	12.3136	304.96	CXCL9;CEBPB;CXCL8;DUSP1;STAT1;CXCL3;PTGS2;TNF;HIF1A;CXCL2;ACTB;CXCL10;IL1B;CCL4;CCL3
0	SARS CoV 2 Innate Immunity Evasion And Cell Specific Immune Response WP5039	1.85e-11	28.7616	710.849	CXCL10;CXCL9;CXCL8;STAT1;CCL4;CCL3;CXCL3;CXCL2;TNF;NFKB1
0	Overview Of Proinflammatory And Profibrotic Mediators WP5095	6.11e-11	16.7408	393.726	CXCL10;IL1RN;CXCL9;CXCL8;CCL3L1;IL1B;CCL4;CCL3;CXCL3;TNF;CXCL2;NFKB1
0	Photodynamic Therapy Induced NF kB Survival Signaling WP3617	6.26e-11	47.0281	1104.92	CXCL8;BCL2A1;IL1B;PTGS2;TNF;CXCL2;NFKB1;ICAM1
0	VEGFA VEGFR2 Signaling WP3888	7.08e-11	7.8897	184.395	CXCL8;ANXA1;TPM3;STAT1;PLAUR;CYBB;PTGS2;SOD2;NFKB1;RHOA;ICAM1;NFKBIA;NR4A2;SDCBP;NR4A3;CTNNB1;SH3BGRL3;PABPC1;TMSB10
0	Type II Interferon Signaling WP619	1.01e-10	43.7804	1007.44	SOCS3;CXCL10;CXCL9;STAT1;IL1B;CYBB;GBP1;ICAM1
0	IL 24 Signaling Pathway WP5413	4.87e-10	10.6039	227.377	CDKN1A;CD83;CXCL8;STAT1;ANXA5;PRDM1;SOD2;TNF;ICAM1;NFKBIA;PTPRC;CTNNB1;CD44;MCL1
0	Toll Like Receptor Signaling Pathway WP75	1.52e-09	17.4753	354.787	NFKBIA;CXCL10;CXCL9;CXCL8;STAT1;IL1B;CCL4;CCL3;TNF;NFKB1
0	Prostaglandin Signaling WP5088	1.81e-09	42.3953	853.321	CXCL10;CXCL9;CXCL8;IL1B;CCL3;TNF;NFKB1
0	Apoptosis Related Network Due To Altered Notch3 In Ovarian Cancer WP2864	2.13e-09	28.1913	562.883	SOCS3;CDKN1A;ANXA5;VIM;TNF;THBS1;NFKB1;IER3
0	miRNA Role In Immune Response In Sepsis WP4329	4.28e-09	36.7352	707.894	NFKBIA;CXCL8;CCL4;CCL3;TNF;NFKB1;ICAM1
0	Lung Fibrosis WP3624	8.81e-09	23.054	427.594	CEBPB;CXCL8;IL1B;CCL4;CCL3;TIMP1;CXCL2;TNF
0	IL 26 Signaling Pathways WP5347	2.88e-08	26.8645	466.463	NFKBIA;SOCS3;CXCL8;STAT1;IL1B;TNF;ICAM1
0	Burn Wound Healing WP5055	3.22e-08	19.201	331.215	CXCL8;IL1B;TIMP1;TNF;S100A9;S100A11;NFKB1;ICAM1
3	Allograft Rejection WP2328	5.86e-13	16.1868	455.898	CD86;C1QB;C1QA;CXCL9;STAT1;HLA-B;HLA-C;HLA-A;C2;HLA-DMA;HLA-DMB;HLA-DRA;HLA-DQA1;HLA-DRB1;C1QC
3	TYROBP Causal Network In Microglia WP3945	7.66e-13	21.7706	607.334	CD84;RBM47;IGSF6;ITGB2;IL18;CAPG;CXCL16;CD4;TYROBP;SLC7A7;MAF;NPC2;C1QC
3	Type II Interferon Signaling WP619	7.81e-10	25.4484	533.667	SOCS3;CXCL10;CXCL9;IFNGR1;STAT1;STAT2;HLA-B;CYBB;GBP1
3	Ebola Virus Infection In Host WP4217	1.3e-09	9.79252	200.401	STAT1;HLA-B;HLA-C;HLA-A;SOCS3;HLA-DMA;HLA-DMB;CTSL;NPC2;HLA-DRA;HLA-DQA1;HLA-DRB1;CTSB;RAB7A
3	Network Map Of SARS CoV 2 Signaling Pathway WP5115	2.57e-08	6.39555	111.778	HSPA8;CD163;CXCL9;STAT1;CTSZ;IL18;HIF1A;CXCL16;CXCL10;CD4;CTSL;APOC1;HLA-DRA;CTSD;HLA-DRB1;CTSB
3	Microglia Pathogen Phagocytosis Pathway WP3937	3.7e-08	19.71	337.27	C1QB;LYN;C1QA;FCER1G;TYROBP;ITGB2;CYBB;C1QC
3	Macrophage Markers WP4146	4.15e-08	97.5198	1657.58	CD86;CD74;CD163;CD68;LYZ
3	Degradation Pathway Of Sphingolipids Including Diseases WP4153	4.78e-08	42.7078	719.924	SCARB2;GM2A;NPC2;HEXB;PSAP;LIPA
3	Ferroptosis WP4313	1.28e-07	12.9378	205.375	TFRC;GPX4;FTH1;NCOA4;PCBP2;SLC40A1;CYBB;SAT1;FTL
3	11P11 2 Copy Number Variation Syndrome WP5348	5.72e-07	13.1293	188.715	CD53;CD63;SDCBP;HLA-DMA;CD4;HLA-DMB;ITGB2;HLA-DRA
3	Complement System In Neuronal Development And Plasticity WP5090	1.15e-06	8.25185	112.832	C1QB;C1QA;PLSCR1;C5AR1;ITGB2;C3AR1;SERPING1;CD59;C2;C1QC
3	Fatty Acids And Lipoproteins Transport In Hepatocytes WP5323	5.16e-06	16.1847	197.054	ABCA1;NPC2;APOC1;DBI;APOE;LIPA
3	Proximal Tubule Transport WP4917	8.36e-06	10.9836	128.423	ATP6V1A;ATP6V0B;ATP6V0E1;SLC7A7;ATP1B1;ATP6V0C;ATP6V1F
3	Complement And Coagulation Cascades WP558	9.4e-06	10.7677	124.632	C1QB;C1QA;C5AR1;C3AR1;SERPING1;C2;C1QC
3	Oxidative Damage Response WP3941	1.16e-05	13.8011	156.9	C1QB;C1QA;C5AR1;C3AR1;C2;C1QC
6	Cytoplasmic Ribosomal Proteins WP477	3.43112e-63	186.069	26762.2	RPL30;RPL32;RPL10;RPL31;RPLP1;RPL34;RPL11;RPS4Y1;RPL9;RPS4X;RPS14;RPS17;RPS15A;RPS19;RPS18;RPL14;RPS3;RPLP2;RPL13;RPL18;RPS27A;RPL39;RPS10;RPL17;RPS13;RPS12;RPL41;RPL21;RPS8;RPS6;RPL35A;RPSA;RPS3A;RPL23A;RPS25;RPS27;RPS20;RPS23
6	mRNA Processing WP411	5.9041e-08	13.9408	232.046	SFPQ;FUS;HNRNPH1;CELF2;HNRNPA2B1;SRSF2;SRSF3;SRSF5;SRSF7
6	Circadian Rhythm Genes WP3594	0.000202127	6.34246	53.9529	PPP1CB;DDX5;SFPQ;JUND;CREM;RORA;RPS27A
6	Glucocorticoid Receptor Pathway WP2880	0.000807012	10.4427	74.3746	AKAP13;HSP90AA1;TSC22D3;TNFAIP3
6	Extrafollicular And Follicular B Cell Activation By SARS CoV 2 WP5218	0.000994421	9.84398	68.0548	MAF;PTPRC;CXCR4;CD69
6	G13 Signaling Pathway WP524	0.00148843	14.6645	95.4666	PPP1CB;ARHGDIB;CALM1
6	Corticotropin Releasing Hormone Signaling Pathway WP2355	0.00231426	7.73503	46.9413	NR4A2;HSP90AA1;JUND;FOSL2
6	Sudden Infant Death Syndrome SIDS Susceptibility Pathways WP706	0.00249029	5.69281	34.1304	YWHAB;CREM;RORA;RUNX3;YWHAZ
6	Translation Factors WP107	0.00328372	10.9138	62.4136	EIF4A2;EEF1A1;PABPC1
6	Airway Smooth Muscle Cell Contraction WP4962	0.00398909	24.2576	134.004	PPP1CB;CALM1
6	Interferon Type I Signaling Pathways WP585	0.00408464	10.0558	55.3121	PTPRC;RPS6;REL
6	VEGFA VEGFR2 Signaling WP3888	0.00421153	3.32334	18.1784	NR4A2;HSP90AA1;ANXA1;RPS6;PRRC2C;RPLP2;SH3BGRL3;PABPC1
6	TYROBP Causal Network In Microglia WP3945	0.00575103	8.83903	45.595	MAF;RUNX3;ZFP36L2
6	Modulators Of TCR Signaling And T Cell Activation WP5072	0.00575103	8.83903	45.595	REL;TNFAIP3;CD3D
6	T Cell Antigen Receptor TCR Pathway During Staphylococcus Aureus Infection WP3863	0.00601756	8.68878	44.4264	PTPRC;CALM1;CD3D
7	Electron Transport Chain OXPHOS System In Mitochondria WP111	2.05e-25	43.3794	2465.92	ATP5PF;NDUFA13;COX7B;COX4I1;NDUFA1;ATP5MC3;NDUFB1;UQCR11;UQCR10;COX6A1;COX5B;COX6C;COX7C;COX6B1;ATP5IF1;ATP5F1B;UQCRQ;NDUFS6;NDUFS5;SLC25A5;ATP5ME
7	Nonalcoholic Fatty Liver Disease WP4396	1.38e-13	17.7392	525.273	NDUFA13;COX7B;COX4I1;NDUFA1;NDUFB1;UQCR11;UQCR10;COX6A1;COX5B;COX6C;COX7C;COX6B1;UQCRQ;NDUFS6;NDUFS5
7	Cytoplasmic Ribosomal Proteins WP477	7.22e-13	25.4031	710.176	RPS15;RPS26;RPL18A;RPS18;RPS29;RPS5;RPL36;RPL35;RPL13;RPS2;RPL8;RPL29
7	Mitochondrial Complex IV Assembly WP4922	2.52e-09	40.1811	795.514	COX7B;COX4I1;COX5B;COX6A1;COX6C;COX7C;COX6B1
7	Oxidative Phosphorylation WP623	1.57e-07	20.4428	320.342	ATP5PF;ATP5F1B;NDUFS6;NDUFS5;ATP5MC3;NDUFB1;ATP5ME
7	Nuclear Receptors Meta Pathway WP2882	2.16e-07	6.92588	106.285	SERPINA1;CCL20;MGST3;GSTP1;APOA1;APOC3;CYP3A5;FABP1;DNAJB1;SCP2;GSTA1;PCK1;CES2
7	PPAR Signaling Pathway WP3942	3.39e-07	18.0514	268.924	FABP1;FABP2;SCP2;FABP6;APOA1;APOC3;PCK1
7	Statin Inhibition Of Cholesterol Production WP430	1.36e-06	31.7965	429.601	DGAT1;APOA1;APOC3;APOA4;APOB
7	Enterocyte Cholesterol Metabolism WP5333	4.14e-06	24.6079	304.983	FABP2;DGAT1;APOA1;APOA4;APOB
7	Cholesterol Metabolism WP5304	9.17e-06	13.9528	161.845	FABP2;DGAT1;APOA1;APOC3;APOA4;APOB
7	5Q35 Copy Number Variation WP5380	9.18e-06	10.596	122.898	COX7B;COX4I1;COX6A1;COX5B;COX6C;COX7C;COX6B1
7	Glycolysis And Gluconeogenesis WP534	1.28e-05	19.0625	214.769	LDHA;TPI1;ALDOB;PCK1;GAPDH
7	HIF1A And PPARG Regulation Of Glycolysis WP2456	1.64e-05	90.2727	994.477	LDHA;TPI1;GAPDH
7	Pancreatic Cancer Subtypes WP5390	1.76e-05	17.7299	194.057	LGALS4;SPINK4;TSPAN8;AGR2;KRT20
7	PPAR Alpha Pathway WP2878	2.64e-05	27.5406	290.288	FABP1;SCP2;APOC3;APOA1
8	Cytoplasmic Ribosomal Proteins WP477	2.01e-15	18.9078	639.824	RPL36A;RPL8;RPS15;RPS26;RPS28;RPS27;RPL18A;RPS29;RPL37A;RPL36;RPL35;RPL38;RPL37;RPL29;RPL18;RPL28;RPS21
8	Allograft Rejection WP2328	3e-15	18.3879	614.92	C1QB;C1QA;CD40;HLA-B;HLA-C;HLA-E;C2;HLA-DMA;HLA-DMB;HLA-DPB1;HLA-DRA;HLA-DOA;HLA-DQA1;HLA-DRB1;HLA-DPA1;HLA-DQB1;C1QC
8	Ebola Virus Infection In Host WP4217	8.25e-15	13.7231	445.013	ITGA4;CLEC10A;CLTC;HLA-B;HLA-C;HLA-E;BST2;HLA-DMA;HLA-DMB;CD209;CTSL;NPC2;HLA-DPB1;HLA-DRA;HLA-DOA;HLA-DQA1;HLA-DRB1;HLA-DPA1;HLA-DQB1
8	Network Map Of SARS CoV 2 Signaling Pathway WP5115	1.81e-13	8.98787	263.693	IFITM3;EGR1;JUN;CD163;CTSZ;CXCL1;FOS;AHR;PTGS2;CXCL3;CXCL2;BST2;CD4;CTSL;CCL4;APOC1;CCL3;HLA-DRA;CD14;JUNB;CTSD;HLA-DRB1
8	Spinal Cord Injury WP2431	3.71e-13	13.1406	376.126	RB1;C1QB;EGR1;BTG2;PLA2G2A;CXCL1;FOS;PTGS2;CXCL2;MMP9;AIF1;ICAM1;MMP12;LGALS3;NR4A1;ZFP36;FCGR2A
8	IL 24 Signaling Pathway WP5413	1.5e-08	6.19824	111.653	RB1;PPP1R15A;JUN;CD40;NDUFA13;CD83;HSPA5;HLA-C;PRDM1;MMP9;ICAM1;HSP90B1;CYCS;ELOB;CD14;HLA-DRB1;NFE2L2
8	Photodynamic Therapy Induced Unfolded Protein Response WP3613	4.81e-08	26.6405	448.881	PPP1R15A;HSPA5;CALR;PDIA6;ATF3;HSP90B1;NFE2L2
8	Macrophage Markers WP4146	4.83e-08	94.4923	1591.71	CD74;CD163;CD83;CD14;CD68
8	Electron Transport Chain OXPHOS System In Mitochondria WP111	1.39e-06	8.07525	108.897	ATP5IF1;NDUFA13;NDUFA11;NDUFA3;NDUFB1;UQCR11;COX6A1;ATP5MF;ATP5F1E;ATP5ME
8	11P11 2 Copy Number Variation Syndrome WP5348	9.04e-06	10.8577	126.094	CD63;HLA-DMA;CD4;HLA-DMB;ITGA4;HLA-DRA;HBEGF
8	TYROBP Causal Network In Microglia WP3945	1.61e-05	9.84985	108.723	CD4;TYROBP;MAF;RGS1;NPC2;RNASE6;C1QC
8	Cytokines And Inflammatory Response WP530	2.1e-05	17.983	193.719	CD4;HLA-DRA;CXCL1;CXCL2;HLA-DRB1
8	Nuclear Receptors Meta Pathway WP2882	2.18e-05	3.88446	41.6898	SRGN;EGR1;JUN;GADD45B;TNFAIP3;AHR;PTGS2;ARL5B;SLCO2B1;BLVRB;HES1;JUNB;HBEGF;FTL;NFE2L2
8	Complement System WP2806	3.95e-05	7.00241	71.0064	CD40;FCGR3A;CD93;CD59;CALR;ICAM1;GNAI2;C2
8	Myometrial Relaxation And Contraction Pathways WP289	4.67e-05	5.2408	52.2577	JUN;GNG5;RGS1;GSTO1;PLCG2;RGS10;ITPR2;FOS;CALM2;ATF3
10	Cytoplasmic Ribosomal Proteins WP477	1.41e-28	39.3096	2520.92	RPLP1;RPL34;RPL36A;RPL8;RPL6;RPS15;RPS16;RPL18A;RPL36;RPLP2;RPL35;RPL38;RPL37;RPL18;RPL39;RPS9;RPS26;RPS28;RPS27;RPS29;RPL37A;FAU;RPL29;RPL28;RPS21
10	Photodynamic Therapy Induced NF kB Survival Signaling WP3617	3.65e-12	36.9178	972.285	IL1A;CXCL8;BCL2A1;IL1B;CFLAR;PTGS2;CXCL2;NFKB1;VEGFA;BIRC3
10	Overview Of Proinflammatory And Profibrotic Mediators WP5095	2.04e-10	11.3977	254.337	IL1RN;CXCL8;CCL3L1;CCL20;CCL4L2;CXCL3;AREG;CXCL2;NFKB1;VEGFA;IL1A;IL1B;CCL4;CCL3
10	VEGFA VEGFR2 Signaling WP3888	6.37e-10	5.44559	115.309	MAP2K3;ANXA1;CXCL8;NCF2;TPM3;PLAUR;IQGAP1;PTGS2;SOD2;NFKB1;VEGFA;NFKBIA;RPL18A;CCRL2;CFL1;PGK1;RPLP2;CTNNB1;SH3BGRL3;PABPC1;EZR;CLIC1;GAPDH
10	Prostaglandin Signaling WP5088	2.38e-09	29.2607	580.964	IL1A;CXCL8;IL1B;CCL3;NLRP3;AREG;NFKB1;VEGFA
10	Hepatitis C And Hepatocellular Carcinoma WP3646	3.29e-09	20.654	403.436	CDKN1A;CXCL8;PTGS2;IL6R;HIF1A;CD44;NFKB1;BIRC3;VEGFA
10	IL 24 Signaling Pathway WP5413	8.41e-09	6.96581	129.523	PPP1R15A;CDKN1A;CXCL8;ANXA5;CFLAR;TNFRSF1B;SOD2;VEGFA;NFKBIA;S100A6;CTNNB1;PMAIP1;ELOB;CD14;CD44;NFE2L2
10	Vitamin D Receptor Pathway WP2877	2.45e-08	7.59845	133.15	CDKN1A;SERPINB1;TNFAIP3;G0S2;ATP2B1;HIF1A;NINJ1;NRIP1;S100A6;S100A4;CD14;MXD1;S100A9;S100A8
10	Sudden Infant Death Syndrome SIDS Susceptibility Pathways WP706	2.53e-08	8.39968	146.947	IL1RN;CEBPB;CXCL8;CREM;HIF1A;YWHAZ;NFKB1;VEGFA;IL1A;IL1B;CTNNB1;IL6R;GAPDH
10	Lung Fibrosis WP3624	3.31e-08	15.2884	263.339	CEBPB;SERPINA1;CXCL8;IL1B;CCL4;CCL3;TIMP1;CXCL2;NFE2L2
10	Gastrin Signaling Pathway WP4659	6.98e-08	9.76851	160.967	NFKBIA;CDKN1A;CXCL8;SERPINB2;ANXA2;CTNNB1;PTGS2;NFKB1;CD44;BIRC3;VEGFA
10	Burn Wound Healing WP5055	1.39e-07	12.694	200.442	CXCL8;LGALS1;IL1B;S100A6;TIMP1;S100A9;S100A11;NFKB1;VEGFA
10	Photodynamic Therapy Induced HIF 1 Survival Signaling WP3614	1.56e-07	21.2323	332.821	BCL2A1;PGK1;PMAIP1;SLC2A3;PTGS2;HIF1A;VEGFA
10	Nuclear Receptors Meta Pathway WP2882	5.47e-07	5.02788	72.5003	SRGN;SERPINA1;SERPINB2;CCL20;TNFAIP3;SERPINB9;SLC2A3;PTGS2;FABP1;ARL5B;FTH1;IL1B;NRIP1;PDE4B;NFE2L2;BIRC3
10	Quercetin And Nf kB AP 1 Induced Apoptosis WP2435	6.66e-07	41.0232	583.451	NFKBIA;PTGS2;NFKB1;VEGFA;NFE2L2

### Sheet: Myeloid DEG WikiPathway
Cluster	Direction	Term	P-value	Odds Ratio	Combined Score
4	Decrease post	Pleural Mesothelioma WP5087	2.48e-15	4.17579	140.436	ITGB1;SETD5;CSF3;SPARC;PTEN;LAMC1;PRSS23;ACTB;CXCL5;ACTG1;YY1;CCND2;PLAU;RB1CC1;ITGAV;TEAD1;JAK1;HMGN1;MAP2K3;PDGFRB;PDGFRA;CSNK2A1;MMP2;ITGA1;WNT5A;MMP3;ACTA2;COL4A1;MAPKAPK2;CDH11;CD47;IDO1;YAP1;CD274;SHC1;LAMA4;HIF1A;NDRG1;RBBP4;PAK2;EIF4B;MCL1;MAP4K4;STAT1;CSNK1A1;FN1;CXCL10;MOB1A;MDM2;ATM;OGT
4	Decrease post	VEGFA VEGFR2 Signaling WP3888	7.05e-11	3.46528	81.0038	ITGB1;SET;ROCK1;SHC1;ROCK2;PIK3R1;TXN;ETS1;NDRG1;SLC8A1;HERPUD1;ACTG1;RAP1B;SDCBP;PLAU;DNAJB9;RICTOR;IGFBP7;ITGAV;FYN;PAK2;EPS15;PRKG1;TXNDC5;MAP2K3;DUSP5;HSP90AA1;PRKCB;STAT1;CAV1;MMP2;FN1;CYBB;ERN1;GLUD1;RCN1;NR4A3;MAPKAPK2;MDM2;NUMB;EZR;EIF4G2;ARF6
4	Decrease post	Focal Adhesion WP306	7.07e-11	5.04054	117.811	ITGB1;ROCK1;SHC1;ROCK2;LAMA4;PTEN;XIAP;PIK3R1;LAMC1;ACTB;MYLK;ACTG1;RAP1B;CCND2;ITGAV;FYN;PAK2;PDGFRB;PDGFRA;PPP1R12A;PRKCB;ACTN1;CAV1;ITGA1;FN1;COL1A2;COL4A1;COL5A2
4	Decrease post	Type II Interferon Signaling WP619	7.09e-11	16.4071	383.419	CXCL9;IFNGR1;STAT1;STAT2;IFI6;TAP1;CYBB;SOCS3;CXCL10;IRF1;JAK2;GBP1;JAK1
4	Decrease post	IL 24 Signaling Pathway WP5413	1.08e-08	4.04071	74.1283	CD86;PTEN;XIAP;CXCR4;PIK3R1;TXN;TNF;NDRG1;PRKG1;JAK1;CTSB;MCL1;PDGFRA;XBP1;HSP90AA1;STAT1;MMP1;MMP2;TXNRD1;MMP3;CFLAR;ERN1;TMBIM4;IRF1;MAPKAPK2;ATM;SQSTM1
4	Decrease post	miRNA Targets In ECM And Membrane Receptors WP2911	1.32e-08	20.8512	378.286	COL3A1;COL1A2;COL4A1;LAMA4;ITGA1;COL5A2;FN1;COL6A3;LAMC1
4	Decrease post	TGF Beta Signaling Pathway WP366	2.87e-07	4.79795	72.2672	MAP2K3;ITGB1;YAP1;APP;JUND;ROCK1;SHC1;MMP1;CAV1;FN1;PIK3R1;ETS1;KLF6;COL1A2;ZEB1;PRKAR2A;SKIL;PAK2
4	Decrease post	A Network Map Of Macrophage Stimulating Protein MSP Signaling WP5353	3.71e-07	6.23174	92.2659	ITGB1;PDGFRB;PDGFRA;PRKCB;SHC1;PTEN;FN1;PIK3R1;TNF;NDRG1;CXCL5;ACTA2;COL4A1;PDCD4
4	Decrease post	Regulation Of Actin Cytoskeleton WP51	4.36e-07	4.41035	64.5898	PDGFRB;PDGFRA;PPP1R12A;ROCK1;ROCK2;ACTN1;F2R;ITGA1;FN1;PIK3R1;ACTB;MYLK;ACTG1;ENAH;GNA13;PIP4K2A;KRAS;EZR;PAK2
4	Decrease post	Focal Adhesion PI3K Akt mTOR Signaling Pathway WP3932	7.22e-07	3.12884	44.2451	ITGB1;CSF3;EPAS1;LAMA4;PTEN;PIK3R1;LAMC1;HIF1A;ELAVL1;ITGAV;JAK2;EIF4B;JAK1;PDGFRB;PDGFRA;HSP90AA1;F2R;FN1;PPP2R5C;COL3A1;COL1A2;COL4A1;COL5A2;GNB1;GNB4;MDM2;KRAS;IL7R
4	Decrease post	Apoptosis Related Network Due To Altered Notch3 In Ovarian Cancer WP2864	8.77e-07	7.90093	110.191	ERN1;APP;SOCS3;JUND;F2R;NRG1;IL7R;TNF;ETS1;SQSTM1;PAK2
4	Decrease post	EGF EGFR Signaling Pathway WP437	1.08e-06	4.1249	56.6781	JUND;ROCK1;PRKCB;SHC1;STAT1;CAV1;NCOA3;PTEN;CBLB;PIK3R1;PTPN12;ELK4;RPS6KA2;RICTOR;KRAS;JAK2;EPS15;JAK1;ARF6
4	Decrease post	Oncostatin M Signaling Pathway WP2374	1.57e-06	7.37306	98.5456	SOCS3;JUND;PRKCB;SHC1;STAT1;RICTOR;KRAS;PIK3R1;JAK2;HIF1A;JAK1
4	Decrease post	Exercise Induced Circadian Regulation WP410	2.66e-06	7.92799	101.759	DAZAP2;HSPA8;BTG1;RBPMS;VAPA;KLF9;TAB2;AZIN1;EIF4G2;HERPUD1
4	Decrease post	Network Map Of SARS CoV 2 Signaling Pathway WP5115	2.8e-06	3.41785	43.6986	HSPA8;CXCL9;C1S;DUSP1;STAT1;C1R;FN1;IFI6;HIF1A;TNF;ACTB;CXCL5;CXCL16;ACTG1;CXCL10;MAP1LC3B;TNFSF10;FYN;JAK2;CFB;JAK1;CTSB
4	Increase post	Cytoplasmic Ribosomal Proteins WP477	1.87e-58	52.4715	6974.82	RPL30;RPL3;RPL32;RPL31;RPLP1;RPL34;RPL10A;RPL8;RPL6;RPS15;RPS4X;RPL7A;RPS16;RPL18A;RPS19;RPL36;RPLP2;RPL35;RPL38;RPL37;RPL39;RPS12;RPS9;RPL21;RPS7;RPS8;RPS5;RPL22;RPL13A;RPL37A;RPL24;RPL27;RPL26;RPL29;RPL28;RPL10;RPL12;MRPL19;RPL11;RPL36A;RPL14;RPL18;RPL19;RPL41;RPL35A;RPS26;RPS25;RPS28;RPS27;RPS29;RPL27A;FAU;RPS21;RPS24
4	Increase post	Electron Transport Chain OXPHOS System In Mitochondria WP111	1.95e-26	15.9694	945.385	NDUFB9;NDUFA13;NDUFA11;UQCRB;NDUFB10;NDUFB6;NDUFA12;COX17;NDUFB2;NDUFB1;UQCR11;COX6A1;COX5B;COX7A1;COX7C;ATP5IF1;NDUFV2;ATP5ME;NDUFA6;ATP5PD;NDUFA5;NDUFA3;NDUFA2;NDUFA1;NDUFC2;NDUFC1;ATP5F1E;COX6B1;NDUFS8;NDUFS7;UQCRQ;NDUFS6;NDUFAB1;ATP5PO;SLC25A6
4	Increase post	Nonalcoholic Fatty Liver Disease WP4396	2.76e-20	9.36989	421.973	NDUFB9;NDUFA13;NDUFA11;NDUFB10;UQCRB;NDUFB6;NDUFA12;NDUFB11;NDUFB2;NDUFB1;UQCR11;COX6A1;COX5B;COX7A1;COX7C;CCL2;NDUFV2;BID;JUN;VCAM1;NDUFA6;NDUFA5;NDUFA3;NDUFA2;NDUFA1;NDUFC2;NDUFC1;COX6B1;NDUFS8;NDUFS7;UQCRQ;NDUFS6;IL1B;NDUFAB1;CYCS
4	Increase post	Oxidative Phosphorylation WP623	7.06e-17	16.8352	626.098	NDUFB9;ATP5PD;NDUFA6;NDUFA11;NDUFB6;NDUFB10;NDUFA5;NDUFA3;NDUFA2;NDUFB2;NDUFC2;NDUFB1;NDUFC1;ATP5F1E;NDUFS8;NDUFS7;NDUFS6;NDUFAB1;ATP5PO;NDUFV2;ATP5ME
4	Increase post	Network Map Of SARS CoV 2 Signaling Pathway WP5115	1.74e-14	5.85715	185.558	IFITM3;LGALS3BP;CCL11;CFH;CTSZ;CXCL1;AHR;PTGS2;CXCL3;CXCL2;CCL8;CTSL;CCL5;CCL4;CCL3;CCL2;CD14;BID;JUNB;CTSD;EGR1;JUN;CD163;GSN;CCL20;IGFBP3;FOS;NFKB2;CD4;CXCL12;IRF3;IL1B;APOC1;HLA-DRB1
4	Increase post	Mitochondrial Complex I Assembly Model OXPHOS System WP4324	6.5e-14	14.7391	447.547	NDUFB9;NDUFA13;NDUFA6;NDUFB10;NDUFB6;NDUFA5;NDUFA12;NDUFB11;NDUFA3;NDUFA2;NDUFB2;NDUFA1;NDUFC2;NDUFB1;NDUFC1;NDUFS6;NDUFAB1;NDUFV2
4	Increase post	Spinal Cord Injury WP2431	7.33e-09	5.90256	110.561	C1QB;EGR1;BTG2;ANXA1;PLA2G2A;CXCL1;MIF;FOS;PTGS2;CXCL2;MMP9;MMP12;LGALS3;NR4A1;ZFP36;FCGR2A;IL1B;CCL2;SLIT2
4	Increase post	Burn Wound Healing WP5055	9.98e-09	7.86424	144.884	TAGLN;TNC;F13A1;CXCL1;KLF4;MMP9;LGALS1;CXCL12;IL1B;S100A6;CCL2;TIMP1;S100A9;S100A11;TPT1
4	Increase post	Lung Fibrosis WP3624	6.13e-07	7.24646	103.656	SERPINA1;CCL11;DPP9;IL1B;CCL5;CCL4;CCL3;CCL2;TIMP1;IGF1;CXCL2;MMP9
4	Increase post	Overview Of Proinflammatory And Profibrotic Mediators WP5095	7.75e-07	4.6973	66.0928	CCL13;CCL11;CCL3L1;CCL20;CCL4L2;CXCL1;CXCL3;CXCL2;MMP9;CXCL12;CCL8;IL1B;CCL5;CCL4;CCL3;CCL2;CCL18
4	Increase post	Allograft Rejection WP2328	9.65e-07	5.684	78.732	C1QB;C1QA;HLA-C;HLA-DMA;CXCL12;C7;IL1B;HLA-DPB1;HLA-DOA;HLA-DQA1;HLA-DRB1;HLA-DPA1;HLA-DQB1;C1QC
4	Increase post	VEGFA VEGFR2 Signaling WP3888	1.28e-06	2.69142	36.5233	NRP2;TNXB;ITGB5;PTGS2;RPL10A;PRDX2;CAPZB;RPL18A;BSG;AP2S1;RPLP2;CCL2;SH3BGRL3;UBAP2L;CCN1;CLIC1;ZC3H15;EGR1;JUN;ANXA1;IGFBP3;PLAUR;RPL13A;PRDX6;PPP1CA;NR4A1;NCL;TXNIP;CYCS;RPL27;RPL26;GAPDH;EIF3D;PTMA
4	Increase post	Immune Infiltration In Pancreatic Cancer WP5285	2.95e-06	9.20524	117.231	LGALS3;LGALS1;CXCL12;CCL20;CCL5;IL1B;CCL2;CXCL1;MMP9
4	Increase post	Selenium Micronutrient Network WP15	3.27e-06	5.48698	69.3043	GPX4;GPX3;PLAT;PTGS2;SELENOK;NFKB2;PRDX2;SELENOM;PRDX5;IL1B;SELENOP;SELENOW;CCL2
4	Increase post	Cell Interactions Of The Pancreatic Cancer Microenvironment WP5284	1.27e-05	11.2753	127.088	NRP1;CSF1R;IFITM2;CXCL12;CCL5;CCL2;HLA-DRB1
5	Decrease post	Proteasome Degradation WP183	2.2569e-14	16.9375	532.213	UBE2D3;RPN1;HLA-B;UBE2D1;HLA-C;HLA-F;PSMB8;PSMB9;PSMA5;PSMA6;PSMB4;PSMA4;PSMA1;PSMA2;PSMB3;PSME1;PSME2
5	Decrease post	Type II Interferon Signaling WP619	1.70499e-11	21.2978	528.077	SOCS3;CXCL10;CXCL9;SPI1;STAT1;STAT2;IRF1;HLA-B;CYBB;IRF8;GBP1;PSMB9
5	Decrease post	Ebola Virus Infection In Host WP4217	9.60618e-11	7.75398	178.853	ITGB1;ITGA4;STAT1;HLA-B;HLA-C;PIK3R1;HLA-F;MERTK;ACTB;ACTG1;RHOB;CDC42;SOCS3;REL;RAC1;EPS15;HLA-DQA1;CTSB;RAB7A
5	Decrease post	VEGFA VEGFR2 Signaling WP3888	5.37812e-08	3.40308	56.9619	ITGB1;NCF1;PIK3R1;RPL7;HERPUD1;ACTG1;RAP1B;CDC42;RAP1A;CAPZB;TMSB4X;CFL1;SH3BGRL3;RAC1;TMSB10;PAK2;EPS15;HSP90AA1;STAT1;STAT3;CYBB;SMARCA2;NFKBIA;GLUD1;EWSR1;EIF3H;GRB2;CALR;GAPDH;PTMA
5	Decrease post	Microglia Pathogen Phagocytosis Pathway WP3937	2.08556e-07	12.7906	196.758	LYN;FCER1G;NCF1;ARPC1B;CYBB;NCKAP1L;CYBA;PIK3R1;RAC1
5	Decrease post	Chemokine Signaling Pathway WP3929	2.1546e-07	5.12271	78.6361	LYN;CXCL9;NCF1;STAT1;CCL20;STAT2;STAT3;CXCR4;PIK3R1;RAP1B;NFKBIA;CDC42;CXCL10;RAP1A;GNB4;GRB2;RAC1
5	Decrease post	IL6 Signaling Pathway WP364	4.05026e-07	11.6602	171.63	SOCS3;STAT1;IRF1;STAT3;GRB2;PIK3R1;PRDM1;RAC1;JUNB
5	Decrease post	Androgen Receptor Signaling Pathway WP138	5.87585e-07	7.08109	101.594	CDC42;UBE2I;SUMO1;PRDX1;NCOA4;STAT3;PTEN;RAC1;PIK3R1;CALR;RAN;RHOB
5	Decrease post	Electron Transport Chain OXPHOS System In Mitochondria WP111	7.13917e-07	6.26245	88.6294	COX8A;ATP5PF;COX7B;NDUFA4;ATP5PB;ATP5MC2;SDHD;COX5A;COX6B1;ATP5IF1;NDUFV2;ATP5MG;SLC25A6
5	Decrease post	Exercise Induced Circadian Regulation WP410	1.08983e-06	10.1627	139.529	DAZAP2;IDI1;BTG1;PSMA4;SUMO1;VAPA;CBX3;NCOA4;HERPUD1
5	Decrease post	IL 24 Signaling Pathway WP5413	1.49243e-06	3.98318	53.4348	CD86;PDIA3;EIF5A;CD40;HSP90AA1;HSPA5;STAT1;STAT3;PTEN;HLA-C;CXCR4;PIK3R1;PRDM1;CFLAR;HSP90B1;NFKBIA;IRF1;CASP4;CTSB
5	Decrease post	G13 Signaling Pathway WP524	1.7249e-06	11.7225	155.562	GNA13;PPP1CB;CDC42;CYFIP1;ARHGDIB;CFL1;RAC1;CALM1
5	Decrease post	Interferon Type I Signaling Pathways WP585	3.06504e-06	8.80497	111.783	IFNAR2;SOCS3;RAP1A;STAT1;STAT2;STAT3;REL;RAC1;PIK3R1
5	Decrease post	Nucleotide Binding Oligomerization Domain NOD Pathway WP1433	3.17579e-06	10.6552	134.894	NFKBIA;HSP90AA1;CASP1;ERBIN;IL18;PRDM1;RAC1;NAIP
5	Decrease post	Pathogenic Escherichia Coli Infection WP2272	3.59221e-06	8.61311	107.98	ITGB1;CDC42;TUBA1B;ARPC2;ARPC1B;LY96;ARPC5;ACTB;ACTG1
5	Increase post	Cytoplasmic Ribosomal Proteins WP477	2.42585e-36	42.5281	3487.6	RPL4;RPL5;RPL30;RPL3;RPL10;RPL34;RPL12;RPL11;RPL36A;RPL7A;RPS17;RPS16;RPS19;RPS18;RPL36;RPL35;RPL38;RPL37;RPL39;RPS12;RPL41;RPS5;RPL13A;RPL35A;RPS28;RPS27;RPS29;RPL27A;RPL37A;FAU;RPL29;RPS21
5	Increase post	Spinal Cord Injury WP2431	2.41626e-08	8.49303	148.955	EGR1;BTG2;ANXA1;CXCL1;FOS;MMP12;LGALS3;NR4A1;ZFP36;APEX1;CCL2;VIM;TLR4
5	Increase post	Electron Transport Chain OXPHOS System In Mitochondria WP111	4.49838e-07	8.05189	117.673	NDUFA13;NDUFA3;COX17;NDUFA1;NDUFC2;NDUFB1;UQCR11;UQCR10;SLC25A5;ATP5F1E;ATP5ME
5	Increase post	Ebola Virus Infection In Host WP4217	4.95122e-07	7.07367	102.699	ADAM17;HLA-DRB5;CTSL;AXL;CLEC10A;HLA-DPB1;IQGAP1;TLR4;NFKB1;HLA-DRB1;HLA-E;HLA-DQB1
5	Increase post	VEGFA VEGFR2 Signaling WP3888	5.04535e-07	3.79734	55.06	RPL5;EGR1;ARF4;RBM39;MEF2C;ANXA1;ITGB5;PLAUR;RPL13A;PTPRJ;IQGAP1;ARRB2;NFKB1;VEGFA;NR4A1;CALU;CCL2;P4HB;ATP6V1E1;HBEGF;ENG;ARF6
5	Increase post	Burn Wound Healing WP5055	1.43616e-06	9.47473	127.469	LGALS1;PECAM1;S100A6;CCL2;CXCL1;TIMP1;TLR4;NFKB1;VEGFA
5	Increase post	Network Map Of SARS CoV 2 Signaling Pathway WP5115	4.90644e-06	4.74552	58.0137	EGR1;HLA-DRB5;APOA1;CXCL1;FOS;CD4;CTSL;CCL4;APOC1;CCL3;CCL2;CD14;CTSD;HLA-DRB1
5	Increase post	Statin Inhibition Of Cholesterol Production WP430	6.09101e-05	14.0893	136.753	APOC1;APOA1;APOC3;APOA4;PLTP
5	Increase post	Complement System WP2806	8.35143e-05	6.26341	58.8165	CR1;SELPLG;RPS19;C3AR1;PLAUR;APOA1;ARRB2;VSIG4
5	Increase post	Prostaglandin Signaling WP5088	0.000115979	12.0741	109.417	CCL3;CCL2;CXCL1;NFKB1;VEGFA
5	Increase post	Macrophage Markers WP4146	0.000252324	33.6143	278.488	CD74;CD83;CD14
5	Increase post	Immune Infiltration In Pancreatic Cancer WP5285	0.000261684	9.94037	81.9919	LGALS3;LGALS1;CCL2;CXCL1;VEGFA
5	Increase post	Nuclear Receptors Meta Pathway WP2882	0.000261843	3.21106	26.4841	EGR1;TSC22D3;GSTP1;APOA1;APOC3;FABP1;ARL5B;SLCO2B1;MAFF;PDK4;CCL2;HES1;PLTP;HBEGF
5	Increase post	Lung Fibrosis WP3624	0.000334369	7.1314	57.0745	MT2A;CCL4;CCL3;CCL2;TIMP1;IGF1
5	Increase post	Allograft Rejection WP2328	0.000379383	5.72589	45.1027	HLA-DRB5;HLA-DPB1;VIM;HLA-DRB1;HLA-E;HLA-DQB1;VEGFA
