## Supplementary Table 4 for "The reparative immunologic consequences of stem cell transplantation as a cellular therapy for refractory Crohn’s disease"

### Sheet: Increased
Treatment	Total overlapping pathways	Pathway
Anti-TNF and SCT	2	Glioblastoma signaling pathways WP2261
		Somatroph axis (GH) and its relationship to dietary restriction and aging WP4186
Anti TNF and Entyvio	1	Pregnane X receptor pathway WP2876
SCT	18	Aflatoxin B1 metabolism WP699
		Brain-derived neurotrophic factor (BDNF) signaling pathway WP2380
		EGF/EGFR signaling pathway WP437
		miRNA regulation of p53 pathway in prostate cancer WP3982
		LncRNA involvement in canonical Wnt signaling and colorectal cancer WP4258
		Benzene metabolism WP3891
		Wnt signaling WP428
		Head and Neck Squamous Cell Carcinoma WP4674
		Iron metabolism in placenta WP2007
		PI3K-AKT-mTOR signaling pathway and therapeutic opportunities WP3844
		Wnt signaling in kidney disease WP4150
		MED and Pseudoachondroplasia genes WP4789
		Insulin Signaling WP481
		Constitutive Androstane Receptor Pathway WP2875
		ncRNAs involved in Wnt signaling in hepatocellular carcinoma WP4336
		ESC Pluripotency Pathways WP3931
		Vitamin A and carotenoid metabolism WP716
		Wnt signaling pathway and pluripotency WP399
Entyvio	5	Complement and Coagulation Cascades WP558
		Metapathway biotransformation Phase I and II WP702
		NO/cGMP/PKG mediated Neuroprotection WP4008
		Blood Clotting Cascade WP272
		Oxidation by Cytochrome P450 WP43
Anti TNF	41	Glucuronidation WP698
		Mitochondrial LC-Fatty Acid Beta-Oxidation WP368
		Zinc homeostasis WP3529
		Cytoplasmic Ribosomal Proteins WP477
		Disorders of the Krebs cycle WP4236
		TCA cycle in senescence WP5050
		Oxidative phosphorylation WP623
		Mitochondrial CIV Assembly WP4922
		Inhibition of exosome biogenesis and secretion by Manumycin A in CRPC cells WP4301
		Amino Acid metabolism WP3925
		Mitochondrial CII Assembly WP4920
		NAD metabolism, sirtuins and aging WP3630
		ErbB signaling pathway WP673
		nsp1 from SARS-CoV-2 inhibits translation initiation in the host cell WP5027
		Nuclear receptors WP170
		Riboflavin and CoQ disorders WP5037
		Biotin Metabolism (including IEMs) WP5031
		Cysteine and methionine catabolism WP4504
		PPAR-alpha pathway WP2878
		PPAR signaling pathway WP3942
		Mitochondrial complex III assembly WP4921
		SCFA and skeletal muscle substrate metabolism WP4030
		Codeine and Morphine Metabolism WP1604
		EGFR Tyrosine Kinase Inhibitor Resistance WP4806
		TCA Cycle and Deficiency of Pyruvate Dehydrogenase complex (PDHc) WP2453
		Nonalcoholic fatty liver disease WP4396
		Phosphoinositides metabolism WP4971
		Synthesis and Degradation of Ketone Bodies WP311
		Mitochondrial complex I assembly model OXPHOS system WP4324
		Arachidonate Epoxygenase / Epoxide Hydrolase WP678
		Eicosanoid metabolism via cytochrome P450 monooxygenases (CYP) pathway WP4720
		Intracellular trafficking proteins involved in CMT neuropathy WP4856
		Translation Factors WP107
		MET in type 1 papillary renal cell carcinoma WP4205
		Electron Transport Chain (OXPHOS system in mitochondria) WP111
		Fluoroacetic acid toxicity WP4966
		MAPK Cascade WP422
		Splicing factor NOVA regulated synaptic proteins WP4148
		TCA Cycle (aka Krebs or citric acid cycle) WP78
		Fatty acid beta-oxidation WP143
		Hereditary leiomyomatosis and renal cell carcinoma pathway WP4206

### Sheet: Decreased
Treatment	Total overlapping pathways	Pathway
Anti-TNF and Entyvio and SCT	32	Inflammatory Response Pathway WP453
		FOXP3 in COVID-19 WP5063
		COVID-19 adverse outcome pathway WP4891
		Complement and Coagulation Cascades WP558
		Endochondral Ossification with Skeletal Dysplasias WP4808
		Type II interferon signaling (IFNG) WP619
		Selective expression of chemokine receptors during T-cell polarization WP4494
		Complement system WP2806
		SARS-CoV-2 innate immunity evasion and cell-specific immune response WP5039
		Cells and molecules involved in local acute inflammatory response WP4493
		IL-18 signaling pathway WP4754
		Allograft Rejection WP2328
		Chemokine signaling pathway WP3929
		Regulation of toll-like receptor signaling pathway WP1449
		Cytokines and Inflammatory Response WP530
		Interactions between immune cells and microRNAs in tumor microenvironment WP4559
		Matrix Metalloproteinases WP129
		T-cell receptor (TCR) signaling pathway WP69
		Endochondral Ossification WP474
		LTF danger signal response pathway WP4478
		Hematopoietic Stem Cell Differentiation WP2849
		Platelet-mediated interactions with vascular and circulating cells WP4462
		Microglia Pathogen Phagocytosis Pathway WP3937
		T-Cell antigen Receptor (TCR) pathway during Staphylococcus aureus infection WP3863
		IL-10 Anti-inflammatory Signaling Pathway WP4495
		TYROBP causal network in microglia WP3945
		Regulatory circuits of the STAT3 signaling pathway WP4538
		Vitamin D Receptor Pathway WP2877
		Photodynamic therapy-induced NF-kB survival signaling WP3617
		Lung fibrosis WP3624
		Nucleotide-binding Oligomerization Domain (NOD) pathway WP1433
		IL1 and megakaryocytes in obesity WP2865
Entyvo and SCT	28	miRNAs involvement in the immune response in sepsis WP4329
		Toll-like Receptor Signaling Pathway WP75
		NAD Biosynthesis II (from tryptophan) WP2485
		PI3K/AKT/mTOR - VitD3 signaling WP4141
		Small Ligand GPCRs WP247
		Fibrin Complement Receptor 3 Signaling Pathway WP4136
		Simplified Depiction of MYD88 Distinct Input-Output Pathway WP3877
		Toll-like Receptor Signaling related to MyD88 WP3858
		Oncostatin M Signaling Pathway WP2374
		Non-genomic actions of 1,25 dihydroxyvitamin D3 WP4341
		p53 transcriptional gene network WP4963
		Glucocorticoid Receptor Pathway WP2880
		Peptide GPCRs WP24
		Control of immune tolerance by vasoactive intestinal peptide WP4484
		Tryptophan catabolism leading to NAD+ production WP4210
		GPCRs, Other WP117
		Spinal Cord Injury WP2431
		Vitamin B12 metabolism WP1533
		Signal transduction through IL1R WP4496
		GPCRs, Class A Rhodopsin-like WP455
		ApoE and miR-146 in inflammation and atherosclerosis WP3926
		Senescence and Autophagy in Cancer WP615
		IL-3 signaling pathway WP286
		Kynurenine Pathway and links to Cellular Senescence WP5044
		IL-6 signaling pathway WP364
		Acute viral myocarditis WP4298
		Hepatitis C and Hepatocellular Carcinoma WP3646
		Selenium Micronutrient Network WP15
Anti TNF and SCT	2	Cancer immunotherapy by PD-1 blockade WP4585
		STING pathway in Kawasaki-like disease and COVID-19 WP4961
Anti TNF and Entyvio	8	Development of pulmonary dendritic cells and macrophage subsets WP3892
		Ebola Virus Pathway on Host WP4217
		Immune response to tuberculosis WP4197
		miRNA targets in ECM and membrane receptors WP2911
		Type I interferon induction and signaling during SARS-CoV-2 infection WP4868
		Type I collagen synthesis in the context of Osteogenesis imperfecta WP4786
		Omega-9 FA synthesis WP4724
		Development and heterogeneity of the ILC family WP3893
SCT	15	Macrophage markers WP4146
		RAS and bradykinin pathways in COVID-19 WP4969
		Mammary gland development pathway - Involution (Stage 4 of 4) WP2815
		Overview of nanoparticle effects WP3287
		Photodynamic therapy-induced HIF-1 survival signaling WP3614
		Cancer immunotherapy by CTLA4 blockade WP4582
		Extracellular vesicles in the crosstalk of cardiac cells WP4300
		Netrin-UNC5B signaling pathway WP4747
		DNA Mismatch Repair WP531
		FGF23 signaling in hypophosphatemic rickets and related disorders WP4790
		Osteopontin Signaling WP1434
		Oxidative Damage WP3941
		TNF related weak inducer of apoptosis (TWEAK) Signaling Pathway WP2036
		Prion disease pathway WP3995
		Folate Metabolism WP176
Entyvio	31	Osteoblast Signaling WP322
		B Cell Receptor Signaling Pathway WP23
		Differentiation Pathway WP2848
		Extracellular vesicle-mediated signaling in recipient cells WP2870
		Thymic Stromal LymphoPoietin (TSLP) Signaling Pathway WP2203
		Dual hijack model of Vif in HIV infection WP3300
		Focal Adhesion-PI3K-Akt-mTOR-signaling pathway WP3932
		ncRNAs involved in STAT3 signaling in hepatocellular carcinoma WP4337
		Pathways in clear cell renal cell carcinoma WP4018
		Epithelial to mesenchymal transition in colorectal cancer WP4239
		Oligodendrocyte specification and differentiation, leading to myelin components for CNS WP4304
		IL-4 signaling pathway WP395
		Serine Metabolism WP4688
		PI3K-Akt signaling pathway WP4172
		Prolactin Signaling Pathway WP2037
		Apoptosis WP254
		miR-509-3p alteration of YAP1/ECM axis WP3967
		Nanomaterial-induced inflammasome activation WP3890
		VEGFA-VEGFR2 Signaling Pathway WP3888
		EPO Receptor Signaling WP581
		Aryl Hydrocarbon Receptor Pathway WP2873
		Apoptosis-related network due to altered Notch3 in ovarian cancer WP2864
		Interferon type I signaling pathways WP585
		Blood Clotting Cascade WP272
		AGE/RAGE pathway WP2324
		TNF-alpha signaling pathway WP231
		Kit receptor signaling pathway WP304
		Hepatitis B infection WP4666
		Interleukin-11 Signaling Pathway WP2332
		IL-5 signaling pathway WP127
		Adipogenesis WP236
Anti TNF	4	Complement Activation WP545
		Pathways of nucleic acid metabolism and innate immune sensing WP4705
		Pathogenesis of SARS-CoV-2 Mediated by nsp9-nsp10 Complex WP4884
		Modulators of TCR signaling and T cell activation WP5072
